# Rapid population flux in bacterial spot xanthomonads during a transition in dominance between two genotypes in consecutive tomato production seasons and identification of a new species *Xanthomonas oklahomensis* sp. nov

**DOI:** 10.1101/2025.04.13.648550

**Authors:** Brett Johnson, Aastha Subedi, John Damicone, Erica M. Goss, Jeffrey B. Jones, Mustafa O. Jibrin

## Abstract

In the bacterial spot of tomato disease complex, *Xanthomonas euvesicatoria* pv. *perforans* (*Xep*) is known to outcompete *X. euvesicatoria* pv. *euvesicatoria* (*Xee*). The result, over time in tomato production systems where both pathogens are present, is the anticipated displacement of *Xee* by *Xep*. In this study, we characterized the population of recovered strains from grower fields in response to a bacterial spot of tomato outbreak in east and central Oklahoma in 2018 and 2019. Tomato and pepper strains sampled in earlier years were included to provide additional context. Phenotypic and genome-based analyses showed marked differences in race and species composition in recovered strains. All pre-2018 (2001-2014) tomato bacterial spot strains were *Xep* race T3, except one T4 strain. Tomato bacterial spot strains in 2018 consisted of *Xee* race T1 and *Xep* T3, while strains recovered in 2019 from the same locations were exclusively *Xep* T4 strains. The 2019 *Xep* T4 strains form the same cluster with the 2014 *Xep* T4 strain on the phylogenetic tree, suggesting the same population. Only the *Xep* race T4 strains showed an expanded host range to pepper. The recovered strains were also variable in copper sensitivity and effector content. We additionally recovered non-bacterial spot xanthomonads, one of which belongs to the new species, *Xanthomonas oklahomensis* sp. nov. These results contributes to novel insights in understanding genomic heterogeneity and seasonal population flux between competing bacterial genotypes during disease outbreaks and can be considered when developing disease management strategies.
