## Supplementary File 2 for "Rapid population flux in bacterial spot xanthomonads during a transition in dominance between two genotypes in consecutive tomato production seasons and identification of a new species *Xanthomonas oklahomensis* sp. nov"

### Sheet: S2.1 Phenotype
Phenotypic Characterization of Strains Used in Whole Genome Sequencing
Strain_name	Year of Isolation	County	7998-rxv	FL216-Xv3	XopJ4/AvrXv4*	Bonny Best	ECW	Race	Species**	Copper Sensitivity (200ppm)	Copper Genes	Streptomycin Sensitivity	Amylase Activity on 1.5% Starch	Alpha- Amylase gene
Strains for genomics and phenotypic analyses
Tomato strains
XCV_T1	1998	Tulsa	Inconclusive	+	Absent	+	+	-	Xanthomonas oklahomensis Sp.nov	Sensitive	Absent	Sensitive	Positive	Intact
XCV_T3	2001	Oklahoma	–	+	Present	–	+	T3	Xep	Tolerant	copLAB	Sensitive	Positive	Intact
XCV_T6	2002	Oklahoma	–	+	Present	–	+	T3	Xep	Tolerant	copLAB	Sensitive	Positive	Intact
XCV_T7	2002	Payne	–	+	Present	–	+	T3	Xep	Tolerant	copLAB	Sensitive	Positive	Intact
XCV_T8	2002	Payne	–	+	Present	–	+	T3	Xep	Sensitive	Absent	Sensitive	Positive	Intact
XCV_T11	2002	Canadian	–	+	Present	–	+	T3	Xep	Tolerant	copLAB	Sensitive	Positive	Intact
XCV_T20	2004	Oklahoma	–	+	Present	–	+	T3	Xep	Tolerant	copLAB	Sensitive	Positive	Intact
XCV_14_T3	2014	Payne	–	–	Present	–	–	T4	Xep	Sensitive	Absent	Sensitive	Positive	Intact
XCV_T18_1	2018	Payne	+	–	Absent	–	–	T1	Xee	Sensitive	Absent	Sensitive	Positive	Intact
XCV_T18_2	2018	Payne	+	–	Absent	–	–	T1	Xee	Sensitive	Absent	Sensitive	Positive	Intact
XCV_T18_7	2018	Rogers	–	+	Present	–	+	T3	Xep	Sensitive	Absent	Sensitive	Positive	Intact
XCV_T18_11	2018	Logan	+	–	Absent	–	–	T1	Xee	Sensitive	Absent	Sensitive	Positive	Intact
XCV_T18_14	2018	Canadian	–	+	Present	–	+	T3	Xep	Sensitive	Absent	Sensitive	Positive	Intact
XCV_T18_21	2018	Hughes	+	–	Absent	–	–	T1	Xee	Sensitive	Absent	Sensitive	Positive	Intact
XCV_T18_24	2018	Logan	+	–	Absent	–	–	T1	Xee	Sensitive	Absent	Sensitive	Positive	Intact
XCV_T19_1	2019	Payne	+	+	Absent	+	+	-	Xa	Sensitive	Absent	Sensitive	Positive	Intact
XCV_T19_5	2019	Payne	–	–	Present	–	–	T4	Xep	Tolerant	copLAB	Sensitive	Positive	Intact
XCV_T19_7	2019	Payne	–	–	Present	–	–	T4	Xep	Tolerant	copLAB	Sensitive	Positive	Intact
XCV_T19_9	2019	Payne	–	–	Present	–	–	T4	Xep	Tolerant	copLAB	Sensitive	Positive	Intact
XCV_T19_11	2019	Rogers	+	+	Absent	+	+	-	Xac	Sensitive	Absent	Sensitive	Positive	Intact
XCV_T19_24	2019	Atoka	–	–	Present	–	–	T4	Xep	Sensitive	Absent	Sensitive	Positive	Intact
XCV_T19_27	2019	Atoka	–	–	Present	–	–	T4	Xep	Sensitive	Absent	Sensitive	Positive	Intact
XCV_T19_36	2019	Bryan	–	–	Present	–	–	T4	Xep	Sensitive	Absent	Sensitive	Positive	Intact
Pepper Strains
XCV13_P3	2013	-	+	-	Absent	+	–	P1	Xee	Sensitive	Absent	Sensitive	Negative	Frameshift
XCV14_P5	2014	-	+	-	Absent	+	–	P1	Xee	Sensitive	Absent	Sensitive	Negative	Frameshift
XCV14_P14	2014	-	+	-	Absent	+	–	P1	Xee	Sensitive	Absent	Sensitive	Negative	Frameshift
XCV14_P16	2016	-	+	-	Absent	+	–	P1	Xee	Sensitive	Absent	Sensitive	Negative	Frameshift
(-) = No hypersensitivity reaction
(+) =Hypersensitivity reaction
XopJ4/AvrXv4*: based on whole genome
Species**
Xee= Xanthomonas euvesicatoria pv. euvesicatoria
Xep= X. euvesicatoria pv. perforans
Xa= X. arboricola
Xac=X. alfalfae subsp. Cittrumelonis

### Sheet: S2.2 Genome information
Genome sequencing information
Strain_Id	NCBI Accession Number	BioProject	BioSample	Forward reads	Reverse reads	Forward read length	Reverse read length	Number of contigs	Genome length	Length of longest contig	Sequencing Coverage	N50
XCV_T1	JBLDYR000000000	PRJNA1207090	SAMN46116118	1652821	1652821	241358065	241374591	88	5191915	349347	92.9778	118138
XCV_T3	JBLDYS000000000	PRJNA1207090	SAMN46116119	1598640	1598640	232939918	232995084	32	5107823	817114	91.2199	389953
XCV_T6	JBLDYT000000000	PRJNA1207090	SAMN46116120	1688498	1688498	245687788	245705117	30	5156608	1137786	95.2938	490469
XCV_T7	JBLDYU000000000	PRJNA1207090	SAMN46116121	1607783	1607783	234383268	234427537	29	5146997	1188506	91.0843	495407
XCV_T8	JBLDYV000000000	PRJNA1207090	SAMN46116122	1509916	1509916	220307648	220345456	44	5031540	666571	87.5782	214134
XCV_T11	JBLDYW000000000	PRJNA1207090	SAMN46116123	1442643	1442643	210626075	210657721	32	5156739	817059	81.6958	438884
XCV_T20	JBLDYX000000000	PRJNA1207090	SAMN46116124	1538528	1538528	225223646	225259094	30	5143263	817190	87.587	394139
XCV_14_T3	JBLDYY000000000	PRJNA1207090	SAMN46116125	1766217	1766217	258952126	258986088	35	5103285	617322	101.491	368023
XCV_T18_1	JBLDYZ000000000	PRJNA1207090	SAMN46116126	1471810	1471810	214649744	214687446	72	5144461	449269	83.4562	197269
XCV_T18_2	JBLDZA000000000	PRJNA1207090	SAMN46116127	1597742	1597742	233879077	233908871	70	5144009	450843	90.9384	197340
XCV_T18_7	JBLDZB000000000	PRJNA1207090	SAMN46116128	1497716	1497716	219628337	219656801	44	5083052	666536	86.4215	317862
XCV_T18_11	JBLDZC000000000	PRJNA1207090	SAMN46116129	1750566	1750566	256095537	256135477	75	5121892	391819	100.008	192882
XCV_T18_14	JBLDZD000000000	PRJNA1207090	SAMN46116130	1783472	1783472	259522332	259548455	55	4988965	493174	104.044	208649
XCV_T18_21	JBLDZE000000000	PRJNA1207090	SAMN46116131	1763564	1763564	258629049	258658092	67	5145887	449290	100.524	197244
XCV_T18_24	JBLDZF000000000	PRJNA1207090	SAMN46116132	1851416	1851416	270590499	270650534	71	5121717	428909	105.676	175276
XCV_T19_1	JBLDZG000000000	PRJNA1207090	SAMN46116133	1716284	1716284	250386597	250404794	48	4926434	474482	101.654	162301
XCV_T19_5	JBLDZH000000000	PRJNA1207090	SAMN46116134	1767447	1767447	257641328	257666119	35	5287905	896933	97.4502	495433
XCV_T19_7	JBLDZI000000000	PRJNA1207090	SAMN46116135	1861082	1861082	271563594	271596907	32	5288934	806525	102.698	389725
XCV_T19_9	JBLDZJ000000000	PRJNA1207090	SAMN46116136	1733704	1733704	253518492	253537820	39	5385957	655321	94.1441	327177
XCV_T19_11	JBLDZK000000000	PRJNA1207090	SAMN46116137	1818571	1818571	266838550	266848078	33	4881704	727143	109.324	283151
XCV_T19_24	JBLDZL000000000	PRJNA1207090	SAMN46116138	1665311	1665311	243457415	243483754	43	5220283	438748	93.2787	287683
XCV_T19_27	JBLDZM000000000	PRJNA1207090	SAMN46116139	1548694	1548694	228271578	228291944	38	5219476	457830	87.4731	368015
XCV_T19_36	JBLDZN000000000	PRJNA1207090	SAMN46116140	1910500	1910500	278899077	278934474	38	5055606	806556	110.34	367536
XCV13_P3	JBLDZO000000000	PRJNA1207090	SAMN46116141	1669392	1669392	243968091	243986979	98	5322025	428932	91.686	170080
XCV14_P5	JBLDZP000000000	PRJNA1207090	SAMN46116142	1782238	1782238	260974442	261036261	85	5159789	392041	101.169	197321
XCV14_P14	JBLDZQ000000000	PRJNA1207090	SAMN46116143	1845046	1845046	269975937	269990188	93	5315416	280620	101.585	197145
XCV14_P16	JBLDZR000000000	PRJNA1207090	SAMN46116144	1721020	1721020	251235175	251251275	98	5320820	280610	94.4378	176834
Other genomes from NCBI used in this study
Xanthomonas euvesicatoria pv. euvesicatoria
85-10	GCA_001854165.1
ATCC 11633	GCA_020880415.1
NI38	GCA_003136175.1
BRIP62390	GCA_003993345.1
BRIP63464	GCA_003993185.1
Tu-10	GCA_028599425.1
Tu-11	GCA_028599415.1
VTM10	GCA_033548535.1
VTM12	GCA_033548575.1
19_200_E2	GCA_041770755.1
19_218_E2	GCA_041770445.1
20_05_C2	GCA_041770345.1
20_20_D2	GCA_041768375.1
20_26_K2	GCA_041767425.1
20_21_R2	GCA_041767975.1
66b	GCA_000802325.1
83M	GCA_000802345.1
XVP128	GCA_040057485.1
XVP168	GCA_040057205.1
XVP195	GCA_040057005.1
XVP-238	GCA_040056725.1
XVP-240	GCA_040056745.1
XVP-312	GCA_040056245.1
LMG 667	GCA_001691315.1
LMG 905	GCA_001691325.1
LMG 909	GCA_001691345.1
LMG 933	GCA_001691375.1
OH_1605	GCA_041765985.1
Mex_1080	GCA_041766375.1
X. euvesicatoria pv. perforans
91-118	GCA_000192045.3
DSM 18975	GCA_013112235.1
Xp17-12	GCA_019986215.1
Xp2010	GCA_019986165.1
XVP-270	GCA_040056505.1
XVP-272	GCA_040056435.1
JK3-12	GCA_019992045.1
JK12-2	GCA_019990085.1
JK22-10	GCA_019989715.1
JK41-4	GCA_019988225.1
JK56-3	GCA_019987165.1
ETH-11	GCA_041646555.1
ETH-33	GCA_041646495.1
AL1	GCA_007714105.1
ALS7B	GCA_007714045.1
AL65	GCA_007714115.1
AL66	GCA_007714065.1
16-1184A	GCA_041647355.1
19_200_B2	GCA_031771745.1
2021_04A	GCA_031771565.1
20_190_A1	GCA_031771655.1
16-990C	GCA_041538305.1
mli-2	GCA_041538265.1
Mexico-LT5	GCA_041647525.1
others
Xanthomonas arboricola CFBP 2528	GCA_001013475.1
X. hortorum pv. gardneri 444	GCA_036858255.1
X. vesicatoria ATCC35937	GCA_000192025.2
X. alfalfae pv. citrumelonis CFBP3371	GCA_002939715.1
X. populi CFBP1817	GCA_002940065.1
X. cynarae CFBP4188	GCA_021352995.1
X. hydrangeae LMG31884	GCA_905142475.1

### Sheet: S2.3 ANI
											Average Nucleotide Idnetity of Strain in this Study
	XCV_T18_1	XCV13_P3	XCV_T19_36	XCV_T20	Xanthomonas_hydrangeae_LMG31884	XCV_T8	XCV_T18_7	XCV14_P5	XCV_T19_24	XCV_T18_2	XCV_T19_9	XCV_T3	Xanthomonas_hortorum_CFBP4925	XCV_T18_24	XCV_T19_5	XCV14_P16	XCV_T19_7	Xanthomonas_euvesicatoria_ATCC_11633	XCV_T18_11	XCV_T6	XCV_T11	XCV_T19_11	XCV_T18_21	Xanthomonas_alfalfae_subsp_citrumelonis_CFBP3371	XCV_T1	XCV_T18_14	XCV_T7	Xanthomonas_gardneri_ATCC19865	Xanthomonas_cynarae_CFBP4188	XCV_14_T3	XCV14_P14	Xanthomonas_perforans_DSM_18975	Xanthomonas_arboricola_CFBP2528	XCV_T19_27	Xanthomonas_populi_CFBP1817	XCV_T19_1
XCV_T18_1	1	0.998881	0.985192	0.984744	0.866172	0.984674	0.984201	0.998916	0.984977	0.99989	0.984466	0.984237	0.866796	0.999917	0.984494	0.99883	0.98452	0.998679	0.999906	0.984616	0.984666	0.984766	0.999917	0.984631	0.864437	0.985966	0.984658	0.865172	0.865569	0.985145	0.998914	0.984682	0.868895	0.984915	0.859503	0.869641
XCV13_P3	0.998782	1	0.985035	0.984418	0.867166	0.984629	0.984054	0.999808	0.985616	0.998795	0.984318	0.984091	0.866841	0.998807	0.984402	0.999907	0.984428	0.99833	0.998815	0.984401	0.9844	0.984943	0.998853	0.984736	0.864409	0.986178	0.984426	0.865688	0.86603	0.984968	0.999926	0.984664	0.869316	0.985642	0.859198	0.870079
XCV_T19_36	0.985863	0.985828	1	0.997361	0.86695	0.998478	0.998431	0.98593	0.999916	0.985854	0.999933	0.997679	0.866387	0.985867	0.999922	0.98584	0.999918	0.98587	0.985897	0.99734	0.997362	0.986872	0.985898	0.987312	0.865273	0.998027	0.997375	0.865982	0.865474	0.999928	0.985817	0.999009	0.869862	0.999904	0.859455	0.871074
XCV_T20	0.98517	0.98539	0.997044	1	0.866135	0.996864	0.996508	0.98531	0.996886	0.985115	0.996152	0.998231	0.865413	0.985166	0.996181	0.985329	0.99622	0.985356	0.985242	0.999905	0.999938	0.986562	0.985211	0.986101	0.864538	0.997074	0.999896	0.865274	0.864626	0.996912	0.985292	0.998077	0.868857	0.996923	0.858909	0.870401
Xanthomonas_hydrangeae_LMG31884	0.865429	0.865935	0.866152	0.866193	1	0.865427	0.86553	0.865622	0.866573	0.865432	0.865085	0.866204	0.945478	0.865339	0.866036	0.865889	0.866049	0.86823	0.865345	0.866235	0.86622	0.865653	0.865535	0.865097	0.915772	0.866108	0.866179	0.943933	0.944428	0.865549	0.865807	0.866192	0.897516	0.866554	0.905501	0.8969
XCV_T8	0.985438	0.985406	0.998501	0.997142	0.866161	1	0.999903	0.985469	0.998483	0.985477	0.998078	0.997279	0.868654	0.985508	0.998374	0.9854	0.998354	0.985446	0.985472	0.99716	0.997124	0.986575	0.985482	0.987157	0.863896	0.997941	0.997182	0.86616	0.865527	0.998486	0.985432	0.998485	0.869342	0.998455	0.860159	0.870372
XCV_T18_7	0.985034	0.984997	0.998366	0.996979	0.865879	0.999916	1	0.985024	0.998245	0.985035	0.997384	0.99713	0.868418	0.985318	0.997759	0.984952	0.997727	0.985025	0.985301	0.996936	0.996987	0.986576	0.985054	0.987174	0.863741	0.997868	0.997022	0.865297	0.864702	0.998358	0.984942	0.998439	0.869333	0.998239	0.85885	0.870248
XCV14_P5	0.998937	0.999947	0.985179	0.984632	0.865928	0.984812	0.98432	1	0.985078	0.998956	0.984586	0.984143	0.866552	0.998964	0.984507	0.999906	0.984524	0.998695	0.998944	0.984599	0.984618	0.984965	0.999031	0.984705	0.864173	0.986178	0.984619	0.865219	0.865463	0.985124	0.999915	0.984766	0.869208	0.985085	0.859163	0.870137
XCV_T19_24	0.985542	0.986153	0.999796	0.997206	0.866822	0.99833	0.998255	0.985629	1	0.98553	0.999744	0.997705	0.866771	0.985541	0.999755	0.986119	0.999746	0.985522	0.985576	0.997212	0.99722	0.9869	0.985555	0.987408	0.86547	0.997982	0.997245	0.866043	0.865552	0.999802	0.986129	0.998932	0.869673	0.999966	0.859468	0.870776
XCV_T18_2	0.999872	0.998849	0.985212	0.984714	0.866048	0.984736	0.984299	0.998872	0.984915	1	0.984471	0.984228	0.866482	0.99988	0.984483	0.998875	0.98454	0.998663	0.999879	0.984596	0.984646	0.985026	0.999873	0.984711	0.864534	0.986009	0.984649	0.865337	0.865393	0.985169	0.998843	0.984607	0.8688	0.984846	0.86008	0.869594
XCV_T19_9	0.984808	0.984679	0.999414	0.996367	0.865601	0.997369	0.996864	0.984807	0.999257	0.984788	1	0.996773	0.86798	0.984709	0.999879	0.984575	0.99987	0.985016	0.984781	0.996309	0.996322	0.986548	0.984813	0.986743	0.863569	0.997565	0.996339	0.865358	0.864887	0.9994	0.984652	0.998344	0.869351	0.999238	0.859069	0.870484
XCV_T3	0.984879	0.984842	0.99754	0.99827	0.866587	0.997139	0.996798	0.984764	0.997436	0.984854	0.99677	1	0.865907	0.984875	0.99679	0.984803	0.996815	0.985116	0.984933	0.998264	0.998249	0.986366	0.984933	0.986379	0.865387	0.99751	0.998231	0.866036	0.86521	0.997517	0.984848	0.998469	0.86902	0.997438	0.859405	0.870156
Xanthomonas_hortorum_CFBP4925	0.867106	0.867331	0.865183	0.864898	0.94358	0.868374	0.868437	0.867036	0.866752	0.867069	0.867444	0.864821	1	0.867115	0.864839	0.867331	0.864836	0.864718	0.867144	0.864926	0.86486	0.865355	0.867124	0.865745	0.906902	0.865922	0.864929	0.955197	0.955929	0.865172	0.867266	0.865114	0.893243	0.866725	0.904973	0.89149
XCV_T18_24	0.999908	0.998954	0.985162	0.9846	0.865815	0.984683	0.984477	0.998957	0.984891	0.999885	0.984183	0.984146	0.866641	1	0.98421	0.998978	0.984202	0.998608	0.999946	0.984553	0.984583	0.984932	0.999917	0.98465	0.863668	0.985958	0.984585	0.86542	0.865607	0.985117	0.998917	0.984606	0.868901	0.984888	0.859317	0.869735
XCV_T19_5	0.9851	0.98491	0.999503	0.996329	0.865998	0.998056	0.997565	0.985089	0.999327	0.985108	0.999953	0.996717	0.865345	0.985001	1	0.984914	0.999973	0.985253	0.985079	0.996263	0.996283	0.986516	0.985127	0.98686	0.864713	0.997723	0.996331	0.865113	0.864558	0.999506	0.984911	0.998487	0.869089	0.999309	0.859368	0.870028
XCV14_P16	0.998799	0.999871	0.985002	0.984434	0.866479	0.984522	0.984009	0.999761	0.985602	0.998797	0.984424	0.984052	0.866292	0.99882	0.984383	1	0.984416	0.998288	0.99881	0.984374	0.984415	0.984764	0.99885	0.984708	0.864078	0.986119	0.984427	0.865107	0.865146	0.98499	0.999848	0.984613	0.869026	0.985574	0.858985	0.869922
XCV_T19_7	0.985325	0.985101	0.999445	0.996366	0.866563	0.997959	0.997447	0.98526	0.999248	0.985361	0.999922	0.996732	0.866135	0.985209	0.999968	0.985107	1	0.985403	0.985296	0.996309	0.996314	0.986524	0.985404	0.98687	0.865288	0.997701	0.996315	0.865964	0.865244	0.99943	0.985092	0.998382	0.869623	0.99924	0.859655	0.870852
Xanthomonas_euvesicatoria_ATCC_11633	0.998301	0.99824	0.985357	0.984835	0.869148	0.984881	0.984264	0.998108	0.985186	0.998309	0.984547	0.984464	0.866378	0.998285	0.984529	0.99805	0.984527	1	0.998392	0.984797	0.984798	0.98486	0.99835	0.98417	0.864189	0.986008	0.984794	0.866056	0.865658	0.98528	0.998149	0.985074	0.86941	0.985188	0.85921	0.869901
XCV_T18_11	0.999894	0.998925	0.985257	0.984691	0.865458	0.984677	0.984438	0.99891	0.984973	0.9999	0.98433	0.984259	0.866284	0.999936	0.98439	0.998896	0.9844	0.998662	1	0.984623	0.984666	0.984877	0.999934	0.984726	0.863947	0.986061	0.984646	0.8649	0.865052	0.98523	0.99893	0.984752	0.86891	0.984965	0.859478	0.869578
XCV_T6	0.985096	0.985107	0.996968	0.999934	0.866403	0.996918	0.996602	0.985078	0.99691	0.98511	0.996181	0.998207	0.865626	0.985123	0.996194	0.985047	0.996219	0.985291	0.985202	1	0.999891	0.986492	0.985145	0.98629	0.865573	0.99697	0.999827	0.865863	0.865099	0.996876	0.985101	0.998135	0.869465	0.996888	0.859578	0.870954
XCV_T11	0.985109	0.985254	0.99713	0.999944	0.865994	0.996988	0.996707	0.98516	0.997074	0.985105	0.996424	0.998245	0.865252	0.985142	0.996492	0.985185	0.996485	0.985355	0.985217	0.999901	1	0.986585	0.985157	0.986222	0.864038	0.996837	0.99981	0.864905	0.86415	0.997135	0.98524	0.998256	0.868319	0.997075	0.858557	0.869682
XCV_T19_11	0.985025	0.984987	0.986781	0.986744	0.865626	0.986651	0.98666	0.984989	0.986896	0.985029	0.98678	0.986658	0.865587	0.985044	0.986794	0.985021	0.986808	0.98499	0.985063	0.986722	0.986737	1	0.985067	0.987403	0.865044	0.986525	0.986739	0.864953	0.864626	0.986783	0.984993	0.986771	0.869184	0.986808	0.859121	0.870054
XCV_T18_21	0.999895	0.998892	0.985385	0.984802	0.865717	0.98503	0.984594	0.9989	0.985193	0.999863	0.984589	0.98438	0.866682	0.999852	0.984612	0.998904	0.984648	0.998648	0.999894	0.984779	0.984799	0.985092	1	0.984528	0.863878	0.986252	0.984753	0.864924	0.865063	0.985325	0.998844	0.984769	0.86881	0.985127	0.85931	0.869661
Xanthomonas_alfalfae_subsp_citrumelonis_CFBP3371	0.984768	0.984775	0.986945	0.986029	0.865456	0.986764	0.986796	0.984834	0.986835	0.984806	0.986654	0.985961	0.865653	0.98482	0.98666	0.984812	0.986674	0.984553	0.984833	0.986014	0.985972	0.987012	0.984831	1	0.864388	0.986606	0.98601	0.865564	0.865625	0.986936	0.984741	0.986547	0.869568	0.986848	0.859543	0.869649
XCV_T1	0.864083	0.86424	0.864807	0.864847	0.915963	0.863797	0.86402	0.864112	0.865137	0.863986	0.863956	0.8646	0.90699	0.863964	0.864763	0.864222	0.86476	0.863944	0.864064	0.864875	0.864847	0.864843	0.864079	0.864393	1	0.864733	0.864841	0.908202	0.908617	0.864794	0.864004	0.86466	0.897384	0.865111	0.898928	0.897745
XCV_T18_14	0.986257	0.986343	0.997828	0.996743	0.866069	0.997607	0.997464	0.986397	0.997801	0.986272	0.997864	0.997178	0.865372	0.986305	0.997834	0.986385	0.997828	0.986243	0.986335	0.996727	0.996684	0.986161	0.986295	0.986677	0.864505	1	0.996836	0.865249	0.864736	0.997847	0.986352	0.997524	0.869215	0.997795	0.858966	0.870049
XCV_T7	0.985397	0.985459	0.997025	0.999923	0.866124	0.996894	0.996698	0.985399	0.99702	0.985348	0.996332	0.998205	0.865596	0.985371	0.996327	0.985383	0.996391	0.985462	0.985468	0.99991	0.999917	0.986475	0.985408	0.986494	0.864665	0.997132	1	0.865288	0.864497	0.997001	0.985428	0.998144	0.868838	0.99702	0.858618	0.870112
Xanthomonas_gardneri_ATCC19865	0.865158	0.86539	0.865135	0.865736	0.941895	0.86561	0.865674	0.865289	0.865284	0.865219	0.865626	0.865714	0.954099	0.865181	0.865154	0.865453	0.865174	0.865364	0.865191	0.865757	0.865717	0.864801	0.865244	0.865645	0.906821	0.865479	0.865731	1	0.988803	0.865115	0.865356	0.865382	0.89194	0.865274	0.906122	0.891749
Xanthomonas_cynarae_CFBP4188	0.864698	0.864869	0.864385	0.863961	0.943976	0.864397	0.864409	0.864702	0.864557	0.864658	0.864449	0.864078	0.956916	0.864713	0.86435	0.864877	0.864326	0.864785	0.864689	0.863972	0.863879	0.864194	0.864693	0.864793	0.908902	0.864442	0.863952	0.992046	1	0.864322	0.864826	0.864196	0.893912	0.864516	0.906791	0.89345
XCV_14_T3	0.985719	0.985719	0.999945	0.997304	0.866271	0.998491	0.998417	0.985755	0.999946	0.985725	0.999929	0.997776	0.866289	0.985713	0.999934	0.985722	0.999937	0.985762	0.98575	0.997308	0.997254	0.98677	0.985736	0.987351	0.865014	0.998091	0.997258	0.86571	0.865269	1	0.985699	0.999043	0.869551	0.999929	0.859269	0.870953
XCV14_P14	0.998793	0.999957	0.985143	0.984705	0.866696	0.984414	0.983948	0.999802	0.985664	0.998802	0.984209	0.984313	0.866358	0.998831	0.984358	0.999952	0.984387	0.998373	0.99883	0.984683	0.984714	0.984779	0.998863	0.984671	0.863825	0.986133	0.984712	0.865304	0.865592	0.985116	1	0.98483	0.868975	0.985611	0.859033	0.869486
Xanthomonas_perforans_DSM_18975	0.985567	0.985547	0.999083	0.998546	0.866657	0.998628	0.998557	0.985555	0.998999	0.985539	0.99886	0.99875	0.866127	0.985601	0.998868	0.985546	0.998859	0.985668	0.985626	0.998549	0.998565	0.986904	0.985569	0.987328	0.865712	0.9981	0.998596	0.865945	0.865374	0.999083	0.985566	1	0.869143	0.999008	0.859981	0.870483
Xanthomonas_arboricola_CFBP2528	0.868989	0.869419	0.869018	0.868776	0.897551	0.868994	0.868977	0.869141	0.86926	0.868962	0.869039	0.86891	0.894125	0.868991	0.869038	0.869416	0.869038	0.869285	0.868985	0.86879	0.868786	0.869509	0.868945	0.868977	0.897886	0.869039	0.868797	0.894741	0.894121	0.869005	0.869415	0.868801	1	0.869231	0.884931	0.966205
XCV_T19_27	0.985685	0.9862	0.99994	0.997311	0.866513	0.998463	0.998365	0.985749	0.999977	0.985655	0.999851	0.997759	0.866015	0.985697	0.999874	0.98616	0.999874	0.985666	0.9857	0.997279	0.997295	0.986919	0.985694	0.987541	0.86478	0.998059	0.997413	0.865641	0.865126	0.999947	0.986171	0.999033	0.869574	1	0.859713	0.870489
Xanthomonas_populi_CFBP1817	0.860127	0.860434	0.859545	0.859659	0.905959	0.859717	0.859934	0.860053	0.860082	0.860111	0.859788	0.859651	0.907018	0.86017	0.859445	0.860507	0.859447	0.860061	0.86018	0.859597	0.85956	0.859638	0.860164	0.85997	0.899342	0.859662	0.859516	0.907851	0.907728	0.859439	0.860479	0.859697	0.885065	0.860081	1	0.885653
XCV_T19_1	0.869634	0.869697	0.870275	0.87021	0.89626	0.870048	0.8702	0.869685	0.870228	0.869537	0.870301	0.869992	0.891947	0.869572	0.870239	0.869694	0.870263	0.869622	0.86962	0.870189	0.870163	0.869811	0.869565	0.869306	0.896496	0.870109	0.870157	0.893306	0.892931	0.870267	0.869528	0.870109	0.965646	0.870255	0.884552	1

### Sheet: S2.4 dDDH
Digital DNA-DNA Hybridization comprason of strain XCVT1 to closest relatives
Query strain	Subject strain	dDDH (d0, in %)	C.I. (d0, in %)	dDDH (d4, in %)	C.I. (d4, in %)	dDDH (d6, in %)	C.I. (d6, in %)	G+C content difference (in %)
'XCV T1'	Xanthomonas hydrangeae GBBC 2123T	70.7	[66.8 - 74.4]	45	[42.4 - 47.5]	66.2	[62.8 - 69.4]	0.73
'XCV T1'	Xanthomonas cynarae CFBP 4188	73.6	[69.7 - 77.3]	42.6	[40.1 - 45.2]	67.6	[64.2 - 70.8]	0.62
'XCV T1'	Xanthomonas hortorum CFBP 4925	67.1	[63.2 - 70.7]	42.4	[39.8 - 44.9]	62.3	[59.0 - 65.5]	0.5
'XCV T1'	Xanthomonas gardneri ATCC 19865	71.7	[67.8 - 75.4]	42.3	[39.8 - 44.8]	65.9	[62.5 - 69.2]	0.65
'XCV T1'	Xanthomonas populi CFBP 1817	53.3	[49.8 - 56.8]	39.5	[37.1 - 42.1]	50.3	[47.2 - 53.3]	1.02
'XCV T1'	Xanthomonas arboricola CFBP 2528	65.9	[62.1 - 69.5]	39.1	[36.6 - 41.6]	60	[56.8 - 63.2]	1.13
'XCV T1'	Xanthomonas euroxanthea CPBF 424	67.6	[63.7 - 71.2]	39.1	[36.6 - 41.6]	61.3	[58.0 - 64.5]	1.56
'XCV T1'	Xanthomonas nasturtii WHRI 8853	57.1	[53.5 - 60.6]	33.4	[31.0 - 35.9]	50.9	[47.8 - 53.9]	0.14
'XCV T1'	Xanthomonas pisi DSM 18956	43.5	[40.1 - 46.9]	33.1	[30.7 - 35.6]	40.4	[37.4 - 43.4]	0.39
'XCV T1'	Xanthomonas cannabis NCPPB 2877	55.6	[52.1 - 59.1]	32.4	[30.0 - 35.0]	49.3	[46.3 - 52.4]	1.45
'XCV T1'	Xanthomonas cassavae CFBP 4642	48.7	[45.3 - 52.2]	32.3	[29.9 - 34.9]	44.2	[41.2 - 47.2]	0.89
'XCV T1'	Xanthomonas vesicatoria ATCC 35937	50.9	[47.4 - 54.3]	31.7	[29.3 - 34.2]	45.5	[42.5 - 48.6]	0.27
'XCV T1'	Xanthomonas melonis NCPPB 3434	49.6	[46.2 - 53.1]	30.4	[28.0 - 32.9]	44.1	[41.1 - 47.1]	1.8
'XCV T1'	Xanthomonas campestris ATCC 33913	53.6	[50.1 - 57.1]	30.3	[27.9 - 32.8]	46.9	[43.9 - 50.0]	0.74
		Formula d6 preserves most information, because it is combination of d0 and d4. It also performs best in a phylogenetic context. (Auch et al. 2006; Meier-Kolthoff, 2013)
